# Integration of SYT1 Interactomics and Dual-Localization Proteomics Links ER-PM Contacts to Lignin Deposition

**DOI:** 10.64898/2026.07.06.736826

**Authors:** Jorge Morello-López, Ulises Galvan, Francisco Benitez-Fuente, Vedrana Marković, Harriet Parsons, Tim J. Stevens, Jessica Pérez-Sancho, Vitor Amorim-Silva, Jelle Van Leene, Geert de Jaeger, Lourdes Rubio, Yvon Jaillais, Miguel A. Botella

## Abstract

Membrane contact sites (MCSs) are evolutionarily conserved intracellular nanodomains that physically bridge opposing lipid bilayers to facilitate non-vesicular communication and maintain cellular homeostasis. In plants, endoplasmic reticulum-plasma membrane (ER-PM) contact sites play fundamental roles in environmental adaptation, and are populated by specialized proteins which act as tethers such as Synaptotagmin 1 (SYT1). However, a comprehensive view of the molecular machinery governing processes at these junctions is still needed. In this work, we integrate affinity purification mass spectrometry, TurboID proximity labeling, and a dual-localization reanalysis of HyperLOPIT spatial proteomics to functionally map the protein interaction landscape of the ER-PM contact sites protein SYT1. Beyond recovering established ER-PM MCS functions, our analysis identified uncharacterized proteins as bona fide resident components of these junctions, and revealed that these nanodomains act as docking platforms that anchor the monolignol biosynthetic complex. By spatially organizing Membrane Steroid Binding Proteins and cytochrome P450 enzymes, our findings support a model where SYT1-mediated anchoring of this metabolon to ER-PM contact sites optimizes monolignol export required for stress-induced lignification. Ultimately, this proteomic framework expands the functional repertoire of ER-PM contact sites, opening new avenues to uncover hidden roles of MCSs across diverse eukaryotic systems.
