## Supplementary Data 4 for "Integration of SYT1 Interactomics and Dual-Localization Proteomics Links ER-PM Contacts to Lignin Deposition"

### Sheet: PRIMERS
Supplementary Data 4. Primers and plasmids used and generated in this work.
PRIMERS
Genomic / cDNA cloning
Name	Sequence	Purpose
562_attB1_SEPC1_PCR1_Fw	AAAAGCAGGCTCCATGATGTTTTCGGTGACGGTT	SEPC1 cloning
563_attB2_SEPC1_PCR1_Rv	GAAAGCTGGGTCGTTGACAAGAAGTGCCTTGAT
564_attB1_SEPC2_PCR1_Fw	AAAAGCAGGCTCCATGGAAGAAGACGGTGGTGGC	SEPC2 cloning
565_attB2_SEPC2_PCR1_Rv	GAAAGCTGGGTCTTTCTTCTTCTTCTTGCTATC
692_attB1_MSBP1_Fw	AAAAGCAGGCTCCATGGCGTTAGAACTATGGCAA	MSBP1 cloning
693_attB2_MSBP1_Rv	GAAAGCTGGGTCCTCCTCCTTCTTCAACACAGT
694_attB1_MSBP2_Fw	AAAAGCAGGCTCCATGGTTCAGCAAATATGGGAG	MSBP2 cloning
695_attB2_MSBP2_Rv	GAAAGCTGGGTCCTCCTTTGCAGCATCATCATC
attB1_adapter_Fw	GGGGACAAGTTTGTACAAAAAAGCAGGCT	Complete attB sequence
attB2_adapter_Rv	GGGGACCACTTTGTACAAGAAAGCTGGGT

### Sheet: PLASMIDS
Supplementary Data 4. Primers and plasmids used and generated in this work.
PLASMIDS
Generated for this work
Construct	Destination vector	Purpose
pENTR_SEPC1(genomic)-GFP	pDONR Zeo	Entry vector cloning
pENTR_SEPC2(genomic)-GFP
pENTR_MSBP1(genomic)-GFP
pENTR_MSBP2(CDS)-GFP
pEXPR_35S::SYT1(CDS)-TurboID	pKCTAP	Arabidopsis cell culture expression
pEXPR_35S::SYT1(CDS)-GSrhino	pGGC000 vector
pEXPR_pUBQ10::SEPC1(genomic)-GFP	Fast Red pLOK180_pFR7m3	N. benthamiana expression
pEXPR_pUBQ10::SEPC2(genomic)-GFP
pEXPR_pUBQ10::MSBP1(genomic)-GFP
pEXPR_pUBQ10::MSBP2(CDS)-GFP
pEXPR_pUBQ10::MSBP2(CDS)-mCherry
pEXPR_35S::MSBP1(genomic)-GFP	pDEST_VYCE_GW
pEXPR_35S::MSBP2(CDS)-GFP
35S::SEPC1(genomic)-GFP	pUC19_35S:GW-GFP	Arabidopsis protoplast expression
35S::SEPC2(genomic)-GFP
35S::MSBP1(genomic)-GFP
35S::MSBP2(CDS)-GFP
35S::TM_SYT6-GFP
From previous studies
Construct	Destination vector	Purpose
pEXPR_pUBQ10::SYT1(CDS)-BFP	pH7m34GW,0	N. benthamiana expression
pEXPR_pUBQ10::SYT1(CDS)-mCherry
pEXPR_35::MAP-mCherry-SAC1
pEXPR_35::MAP-mCherry-SAC1dead
pEXPR_35S::SYT1(CDS)-nYFP	pDEST_VYNE_GW
pEXPR_35S::RTNLB6(CDS)-nYFP
pEXPR_35S::RTNLB6(CDS)-cYFP	pDEST_VYCE_GW
